# Swiftly squeaky clean: lessons learned from eradicating an overpopulation of rats on an island of constraints

**DOI:** 10.1101/2025.02.19.639051

**Authors:** Tatiane Micheletti, Thayna J. Mello, Carlos Verona, Vinicius P. O. Gasparotto, Ricardo Krul, Ricardo Araujo, Thali Sampaio, Paulo Rogerio Mangini

**Affiliations:** Technische Universitat Dresden; Chico Mendes Institute for Biodiversity Conservation, ICMBio; Oswaldo Cruz Foundation (Fiocruz); Brazilian Institute for Conservation Medicine TRIADE

## Abstract

Invasive rats threaten island biodiversity, disrupting ecosystems and endangering native species. While rat eradication has succeeded on many islands, tropical islands present unique management challenges. Strict regulations and financial constraints on some tropical islands further limit proven eradication methods, complicating rodent management. This study addresses these challenges by demonstrating a real-time active adaptive management (RAM) approach, providing a cautious, cost-efficient, scientifically grounded, and adaptive pathway to eradication, while adhering to strict environmental regulations. We implemented RAM on a Brazilian island at USD 3,300 per hectare, integrating rodenticide (brodifacoum) application, population monitoring, and iterative management adjustments. This approach eradicated a rat overpopulation within five months, with early population increases observed in the threatened masked booby and the endemic Noronha elaenia and Noronha skink. Despite logistical constraints, RAM proved effective and cost-efficient, marking its first application in a biological system. Our findings highlight the value of innovation, interdisciplinary collaboration, and adaptive decision-making when the application of best-practice methods is constrained.
